# Mixed-stock analyses among migratory, non-native Chinook salmon at-sea and assignment to natal sites in freshwater at their introduced range in South America

**DOI:** 10.1101/732248

**Authors:** Selim S. Musleh, Lisa W. Seeb, James E. Seeb, Billy Ernst, Sergio Neira, Chris Harrod, Daniel Gomez-Uchida

**Affiliations:** Programa de Doctorado en Ciencias con Mención en Manejo de Recursos Acuáticos Renovables (MaReA), Faculty of Natural Sciences and Oceanography, P.O. Box 160-C, Concepción, Chile; Núcleo Milenio INVASAL, Concepción, Chile; School of Aquatic and Fishery Sciences, University of Washington, 1122 NE Boat Street, Box 355020, Seattle, WA 98195-5020, USA; Department of Oceanography, Universidad de Concepción, Faculty of Natural Sciences and Oceanography, P.O. Box 160- C, Concepción, Chile; Instituto de Ciencias Naturales Alexander von Humboldt, Facultad de Ciencias del Mar y Recursos Biológicos, Universidad de Antofagasta, Antofagasta, Chile; Universidad de Antofagasta Stable Isotope Facility, Instituto Antofagasta, Universidad de Antofagasta, Antofagasta, Chile; Genomics in Ecology, Evolution and Conservation Laboratory, Department of Zoology, Universidad de Concepción, Faculty of Natural Sciences and Oceanography, P.O. Box 160- C, Concepción, Chile

**Keywords:** naturalized Chinook salmon, mixed-stock analysis, invasion biology, fishery management of non-native species, northern Patagonia

## Abstract

Invasive species with migratory behavior and complex life cycle represent a challenge for evaluating natal sites among individuals. Private and government-sponsored initiatives resulted in the successful introduction and naturalization of Chinook salmon (*Oncorhynchus tshawytscha*) throughout northern and southern Patagonia in South America. These migratory fish breed in freshwater, but spend most of their life at sea feeding, forming abundant populations in several watersheds draining into the southeast Pacific Ocean. We used single nucleotide polymorphisms (SNPs) combined with genetic structure and mixed-stock analyses to evaluate natal sites of Chinook salmon at-sea caught in one estuary and two coastal locations compared to reference populations from breeding sites in freshwater. Firstly, Bayesian individual-assignment analyses revealed no genetic structure among adults caught off the coast of the Toltén River and migrating (maturing) adults caught in Toltén River estuary, suggesting they likely belong to a single population. Secondly, mixed-stock genetic analyses revealed that most at-sea Chinook salmon caught in one estuary and two coastal locations likely originated from spawners from the nearest river (90-95%), with a small contribution from adjacent watersheds (5-10%). This appears consistent with Chinook salmon populations in their native range in which juveniles migrate short distances (100-200 km) from their river of origin to coastal feeding grounds, some of which became donor of propagules for non-native Chinook salmon populations under study. Mixed-stock genetic analyses provide considerable potential to identify the population of origin of Chinook salmon mixtures caught off the coast. They also seem an appropriate proof of concept to help identify potential immigrants from other watersheds as well as migration patterns and invasion pathways in a non-native species.
