## Supplemental Table 1 for "Mixed-stock analyses among migratory, non-native Chinook salmon at-sea and assignment to natal sites in freshwater at their introduced range in South America"

### Sheet: Hoja1
Table S1. Identification and references for SNP assays used in the study.
SNPs ID	Reference
Ots_100884-287	Clemento, Abadía-Cardoso, Starks, and Garza, 2011
Ots_101119-381	Clemento, Abadía-Cardoso, Starks, and Garza, 2011
Ots_101554-407	Clemento, Abadía-Cardoso, Starks, and Garza, 2011
Ots_101704-143	Clemento, Abadía-Cardoso, Starks, and Garza, 2011
Ots_101770-82	Clemento, Abadía-Cardoso, Starks, and Garza, 2011
Ots_102195-157	Clemento, Abadía-Cardoso, Starks, and Garza, 2011
Ots_102213-210	Clemento, Abadía-Cardoso, Starks, and Garza, 2011
Ots_102414-395	Clemento, Abadía-Cardoso, Starks, and Garza, 2011
Ots_102457-132	Clemento, Abadía-Cardoso, Starks, and Garza, 2011
Ots_102801-308	Clemento, Abadía-Cardoso, Starks, and Garza, 2011
Ots_103041-52	Clemento, Abadía-Cardoso, Starks, and Garza, 2011
Ots_104216-70	Clemento, Abadía-Cardoso, Starks, and Garza, 2011
Ots_104415-88	Clemento, Abadía-Cardoso, Starks, and Garza, 2011
Ots_104569-86	Clemento, Abadía-Cardoso, Starks, and Garza, 2011
Ots_105105-613	Clemento, Abadía-Cardoso, Starks, and Garza, 2011
Ots_105132-200	Clemento, Abadía-Cardoso, Starks, and Garza, 2011
Ots_105385-421	Clemento, Abadía-Cardoso, Starks, and Garza, 2011
Ots_105407-117	Clemento, Abadía-Cardoso, Starks, and Garza, 2011
Ots_105897-124	Clemento, Abadía-Cardoso, Starks, and Garza, 2011
Ots_106499-70	Clemento, Abadía-Cardoso, Starks, and Garza, 2011
Ots_106747-239	Clemento, Abadía-Cardoso, Starks, and Garza, 2011
Ots_107074-284	Clemento, Abadía-Cardoso, Starks, and Garza, 2011
Ots_107285-93	Clemento, Abadía-Cardoso, Starks, and Garza, 2011
Ots_107607-315	Clemento, Abadía-Cardoso, Starks, and Garza, 2011
Ots_108007-208	Clemento, Abadía-Cardoso, Starks, and Garza, 2011
Ots_108390-329	Clemento, Abadía-Cardoso, Starks, and Garza, 2011
Ots_108820-336	Clemento, Abadía-Cardoso, Starks, and Garza, 2011
Ots_109525-816	Clemento, Abadía-Cardoso, Starks, and Garza, 2011
Ots_109693-392	Clemento, Abadía-Cardoso, Starks, and Garza, 2011
Ots_110064-383	Clemento, Abadía-Cardoso, Starks, and Garza, 2011
Ots_110201-363	Clemento, Abadía-Cardoso, Starks, and Garza, 2011
Ots_110495-380	Clemento, Abadía-Cardoso, Starks, and Garza, 2011
Ots_110551-64	Clemento, Abadía-Cardoso, Starks, and Garza, 2011
Ots_111084b-619	Clemento, Abadía-Cardoso, Starks, and Garza, 2011
Ots_111681-657	Clemento, Abadía-Cardoso, Starks, and Garza, 2011
Ots_112301-43	Clemento, Abadía-Cardoso, Starks, and Garza, 2011
Ots_112419-131	Clemento, Abadía-Cardoso, Starks, and Garza, 2011
Ots_112820-284	Clemento, Abadía-Cardoso, Starks, and Garza, 2011
Ots_112876-371	Clemento, Abadía-Cardoso, Starks, and Garza, 2011
Ots_113242-216	Clemento, Abadía-Cardoso, Starks, and Garza, 2011
Ots_115987-325	Clemento, Abadía-Cardoso, Starks, and Garza, 2011
Ots_117242-136	Clemento, Abadía-Cardoso, Starks, and Garza, 2011
Ots_117432-409	Clemento, Abadía-Cardoso, Starks, and Garza, 2011
Ots_118205-61	Clemento, Abadía-Cardoso, Starks, and Garza, 2011
Ots_120950-417	Clemento, Abadía-Cardoso, Starks, and Garza, 2011
Ots_122414-56	Clemento, Abadía-Cardoso, Starks, and Garza, 2011
Ots_123048-521	Clemento, Abadía-Cardoso, Starks, and Garza, 2011
Ots_123921-111	Clemento, Abadía-Cardoso, Starks, and Garza, 2011
Ots_124774-477	Clemento, Abadía-Cardoso, Starks, and Garza, 2011
Ots_127236-62	Clemento, Abadía-Cardoso, Starks, and Garza, 2011
Ots_127760-569	Clemento, Abadía-Cardoso, Starks, and Garza, 2011
Ots_128302-57	Clemento, Abadía-Cardoso, Starks, and Garza, 2011
Ots_128693-461	Clemento, Abadía-Cardoso, Starks, and Garza, 2011
Ots_128757-61R	Clemento, Abadía-Cardoso, Starks, and Garza, 2011
Ots_129458-451	Clemento, Abadía-Cardoso, Starks, and Garza, 2011
Ots_129870-55	Clemento, Abadía-Cardoso, Starks, and Garza, 2011
Ots_131460-584	Clemento, Abadía-Cardoso, Starks, and Garza, 2011
Ots_131802-393	Clemento, Abadía-Cardoso, Starks, and Garza, 2011
Ots_131906-141	Clemento, Abadía-Cardoso, Starks, and Garza, 2011
Ots_94857-232R	Clemento, Abadía-Cardoso, Starks, and Garza, 2011
Ots_94903-99R	Clemento, Abadía-Cardoso, Starks, and Garza, 2011
Ots_95442b-204	Clemento, Abadía-Cardoso, Starks, and Garza, 2011
Ots_96222-525	Clemento, Abadía-Cardoso, Starks, and Garza, 2011
Ots_96500-180	Clemento, Abadía-Cardoso, Starks, and Garza, 2011
Ots_96899-357R	Clemento, Abadía-Cardoso, Starks, and Garza, 2011
Ots_97077-179R	Clemento, Abadía-Cardoso, Starks, and Garza, 2011
Ots_98683-796	Clemento, Abadía-Cardoso, Starks, and Garza, 2011
Ots_99550-204	Clemento, Abadía-Cardoso, Starks, and Garza, 2011
Ots_afmid-196	Unpublished University of Washington & Washington Department of Fish and Wildlife. Contact Lisa Seeb - lseeb@uw.edu
Ots_AldB1-122	Clemento, Abadía-Cardoso, Starks, and Garza, 2011
Ots_ALDBINT1-SNP1	Clemento, Abadía-Cardoso, Starks, and Garza, 2011
Ots_arp-436	Unpublished Columbia River Inter-Tribal Fish Commission. Contact Nathan Campbell - camn@critfc.org
Ots_AsnRS-60	Smith CT, Elfstrom CM, Seeb JE, Seeb LW (2005) Use of sequence data from rainbow trout and Atlantic salmon for SNP detection in Pacific salmon. Molecular Ecology 14:4193-4203.
Ots_aspat-196	Campbell NR, Narum SR (2008) Identification of novel single-nucleotide polymorphisms in Chinook salmon and variation among life history types. Transactions of the American Fisheries Society 137:96-106.
Ots_BMP2-SNP1	Clemento, Abadía-Cardoso, Starks, and Garza, 2011
Ots_brp16-64	Unpublished University of Washington & Washington Department of Fish and Wildlife. Contact Lisa Seeb - lseeb@uw.edu
Ots_Cath_D141	Clemento, Abadía-Cardoso, Starks, and Garza, 2011
Ots_CD59-2	unpublished; cited as J. Dekoning, Washington Sate University in Matala, Hess, and Narum, 2011
Ots_cd59-51	Unpublished University of Washington. Contact Lisa Seeb - lseeb@uw.edu
Ots_CD63	unpublished; cited as J. Dekoning, Washington Sate University in Matala, Hess, and Narum, 2011
Ots_CirpA	Miller et al. (2008a)
Ots_cox1-241	Campbell NR, Narum SR (2008) Identification of novel single-nucleotide polymorphisms in Chinook salmon and variation among life history types. Transactions of the American Fisheries Society 137:96-106.
Ots_DDX5-171	Unpublished University of Washington. Contact Lisa Seeb - lseeb@uw.edu
Ots_DESMIN19-SNP1	Unpublished; SWFSC-Southwest Fisheries Science Center
Ots_EP-529	Unpublished; cited as R. Bellinger, Oregon State University in Matala, Hess, and Narum, 2011
Ots_Est740	Miller et al. (2008a)
Ots_Est803	Unpublished; DFO-Department of Fisheries and Ocean
Ots_ETIF1A	Unpublished Washington State University - Vancouver
Ots_FARSLA-220	Unpublished University of Washington & Washington Department of Fish and Wildlife. Contact Lisa Seeb - lseeb@uw.edu
Ots_FGF6A	Unpublished Northwest Fisheries Science Center
Ots_FGF6B_1	Unpublished Northwest Fisheries Science Center
Ots_GDH-81x	Campbell NR, Narum SR (2008) Identification of novel single-nucleotide polymorphisms in Chinook salmon and variation among life history types. Transactions of the American Fisheries Society 137:96-106.
Ots_GH2	Smith, Seeb, Schwenke, and Seeb, 2005
Ots_GnRH-271	Smith CT, Elfstrom CM, Seeb JE, Seeb LW (2005) Use of sequence data from rainbow trout and Atlantic salmon for SNP detection in Pacific salmon. Molecular Ecology 14:4193-4203.
Ots_GPDH-338	Smith CT, Elfstrom CM, Seeb JE, Seeb LW (2005) Use of sequence data from rainbow trout and Atlantic salmon for SNP detection in Pacific salmon. Molecular Ecology 14:4193-4203.
Ots_GPH-318	Smith CT, Antonovich A, Templin WD, Narum SR, Elfstrom CM, Seeb LW (2007) Impacts of marker class bias relative to locusspecific variability on population inferences in Chinook salmon; a comparison of SNPs to STRs and allozymes. Transactions of the Americ
Ots_GST-375	Smith CT, Antonovich A, Templin WD, Narum SR, Elfstrom CM, Seeb LW (2007) Impacts of marker class bias relative to locusspecific variability on population inferences in Chinook salmon; a comparison of SNPs to STRs and allozymes. Transactions of the Americ
Ots_GTH2B-550	Unpublished Northwest Fisheries Science Center. Contact Anna Elz - Anna.Elz@noaa.gov
Ots_HFABP-34	Unpublished University of Washington. Contact Lisa Seeb - lseeb@uw.edu
Ots_HMGB1-73	Unpublished University of Washington & Washington Department of Fish and Wildlife. Contact Lisa Seeb - lseeb@uw.edu
Ots_hsc71-5'-453	Campbell NR, Narum SR (2008) Identification of novel single-nucleotide polymorphisms in Chinook salmon and variation among life history types. Transactions of the American Fisheries Society 137:96-106.
Ots_Hsp90a	Clemento, Abadía-Cardoso, Starks, and Garza, 2011
Ots_HSP90B-100	Smith CT, Antonovich A, Templin WD, Narum SR, Elfstrom CM, Seeb LW (2007) Impacts of marker class bias relative to locusspecific variability on population inferences in Chinook salmon; a comparison of SNPs to STRs and allozymes. Transactions of the Americ
Ots_il13Ra2B-37	Unpublished University of Washington. Contact Lisa Seeb - lseeb@uw.edu
Ots_IL8R_C8	Unpublished Washington State University - Vancouver. Contact Jennifer DeKoning - dekoning@vancouver.wsu.edu
Ots_LWSop-638	Smith CT, Elfstrom CM, Seeb JE, Seeb LW (2005) Use of sequence data from rainbow trout and Atlantic salmon for SNP detection in Pacific salmon. Molecular Ecology 14:4193-4203.
Ots_mapK-3'-309	Unpublished Columbia River Inter-Tribal Fish Commission. Contact Nathan Campbell - camn@critfc.org
Ots_mapKpr-151	Unpublished Columbia River Inter-Tribal Fish Commission. Contact Nathan Campbell - camn@critfc.org
Ots_MHC1	Smith, Seeb, Schwenke, and Seeb, 2005
Ots_MTA-SNP1	Clemento, Abadía-Cardoso, Starks, and Garza, 2011
Ots_mybp-85	unpublished; cited as R. Bellinger, Oregon State University in Matala, Hess, and Narum, 2011
Ots_Myc-366	Clemento, Abadía-Cardoso, Starks, and Garza, 2011
Ots_myo1a-384	Campbell NR, Narum SR (2008) Identification of novel single-nucleotide polymorphisms in Chinook salmon and variation among life history types. Transactions of the American Fisheries Society 137:96-106.
Ots_myoD-364	Campbell NR, Narum SR (2008) Identification of novel single-nucleotide polymorphisms in Chinook salmon and variation among life history types. Transactions of the American Fisheries Society 137:96-106.
Ots_NAML12-SNP1	Clemento, Abadía-Cardoso, Starks, and Garza, 2011
Ots_NAML12-SNP2	Clemento, Abadía-Cardoso, Starks, and Garza, 2011
Ots_nelfd-163	Unpublished University of Washington & Washington Department of Fish and Wildlife. Contact Lisa Seeb - lseeb@uw.edu
Ots_nkef-192	Campbell NR, Narum SR (2008) Identification of novel single-nucleotide polymorphisms in Chinook salmon and variation among life history types. Transactions of the American Fisheries Society 137:96-106.
Ots_NOD1	Unpublished Northwest Fisheries Science Center. Contact Anna Elz - Anna.Elz@noaa.gov
Ots_Ots311-101x	Campbell NR, Narum SR (2008) Identification of novel single-nucleotide polymorphisms in Chinook salmon and variation among life history types. Transactions of the American Fisheries Society 137:96-106.
Ots_P450	Smith, Seeb, Schwenke, and Seeb, 2005
Ots_PGK-54	unpublished, Genetic Analysis of Pacific Salmonids Program
Ots_Prl2	Smith, Seeb, Schwenke, and Seeb, 2005
Ots_RAD1104-38	Unpublished University of Washington. Contact Lisa Seeb - lseeb@uw.edu
Ots_RAD12380-39	Unpublished University of Washington. Contact Lisa Seeb - lseeb@uw.edu
Ots_RAD1832-39	Unpublished University of Washington. Contact Lisa Seeb - lseeb@uw.edu
Ots_RAD4543-52	Unpublished University of Washington. Contact Lisa Seeb - lseeb@uw.edu
Ots_RAD7936-50	Unpublished University of Washington. Contact Lisa Seeb - lseeb@uw.edu
Ots_RAD8200-45	Unpublished University of Washington. Contact Lisa Seeb - lseeb@uw.edu
Ots_RAD9480-51	Unpublished University of Washington. Contact Lisa Seeb - lseeb@uw.edu
Ots_RAG3	unpublished; cited as A. Elz, Northwest Fisheries Science Center in Matala, Hess, and Narum, 2011
Ots_RFC2-558	Smith CT, Elfstrom CM, Seeb JE, Seeb LW (2005) Use of sequence data from rainbow trout and Atlantic salmon for SNP detection in Pacific salmon. Molecular Ecology 14:4193-4203.
Ots_SClkF2R2-135	Smith CT, Elfstrom CM, Seeb JE, Seeb LW (2005) Use of sequence data from rainbow trout and Atlantic salmon for SNP detection in Pacific salmon. Molecular Ecology 14:4193-4203.
Ots_sept9-78	Unpublished University of Washington. Contact Lisa Seeb - lseeb@uw.edu
Ots_SL	Smith, Seeb, Schwenke, and Seeb, 2005
Ots_stk6-516	Unpublished University of Washington & Washington Department of Fish and Wildlife. Contact Lisa Seeb - lseeb@uw.edu
Ots_SWS1op-182	Smith CT, Elfstrom CM, Seeb JE, Seeb LW (2005) Use of sequence data from rainbow trout and Atlantic salmon for SNP detection in Pacific salmon. Molecular Ecology 14:4193-4203.
Ots_TAPBP	unpublished; cited as A. Elz, Northwest Fisheries Science Center in Matala, Hess, and Narum, 2011
Ots_TCTA-58	Unpublished University of Washington. Contact Lisa Seeb - lseeb@uw.edu
Ots_TF1-SNP1	Clemento, Abadía-Cardoso, Starks, and Garza, 2011
Ots_Thio	Miller et al. (2008a)
Ots_TNF	Unpublished Washington State University - Vancouver. Contact Jennifer DeKoning - dekoning@vancouver.wsu.edu
Ots_tpx2-125	Unpublished Columbia River Inter-Tribal Fish Commission. Contact Nathan Campbell - camn@critfc.org
Ots_trnau1ap-86	Unpublished University of Washington & Washington Department of Fish and Wildlife. Contact Lisa Seeb - lseeb@uw.edu
Ots_u07-07.161	Unpublished Washinton Department of Fish and Wildlife. Contact Sewall Young - Sewall.Young@wdfw.wa.gov
Ots_u07-17.135	Unpublished Washinton Department of Fish and Wildlife. Contact Sewall Young - Sewall.Young@wdfw.wa.gov
Ots_u07-17.373	Unpublished; WDFW--Washington Department of Fish and Wildlife
Ots_u07-18.378	Unpublished Washinton Department of Fish and Wildlife. Contact Sewall Young - Sewall.Young@wdfw.wa.gov
Ots_u07-25.325	Unpublished Washinton Department of Fish and Wildlife. Contact Sewall Young - Sewall.Young@wdfw.wa.gov
Ots_u07-49.290	Unpublished Washinton Department of Fish and Wildlife. Contact Sewall Young - Sewall.Young@wdfw.wa.gov
Ots_u07-57.120	Unpublished Washinton Department of Fish and Wildlife. Contact Sewall Young - Sewall.Young@wdfw.wa.gov
Ots_u07-64.221	Unpublished Washinton Department of Fish and Wildlife. Contact Sewall Young - Sewall.Young@wdfw.wa.gov
Ots_u1001-73	Unpublished University of Washington & Washington Department of Fish and Wildlife. Contact Lisa Seeb - lseeb@uw.edu
Ots_u1002-75	Unpublished Washinton Department of Fish and Wildlife. Contact Sewall Young - Sewall.Young@wdfw.wa.gov
Ots_u1004-117	Unpublished Washinton Department of Fish and Wildlife. Contact Sewall Young - Sewall.Young@wdfw.wa.gov
Ots_u1006-171	Unpublished Washinton Department of Fish and Wildlife. Contact Sewall Young - Sewall.Young@wdfw.wa.gov
Ots_u1007-124	Unpublished University of Washington & Washington Department of Fish and Wildlife. Contact Lisa Seeb - lseeb@uw.edu
Ots_u1008-108	Unpublished Washinton Department of Fish and Wildlife. Contact Sewall Young - Sewall.Young@wdfw.wa.gov
Ots_u211-85	Smith CT, Elfstrom CM, Seeb JE, Seeb LW (2005) Use of sequence data from rainbow trout and Atlantic salmon for SNP detection in Pacific salmon. Molecular Ecology 14:4193-4203.
Ots_U2362-227	Unpublished University of Washington. Contact Lisa Seeb - lseeb@uw.edu
Ots_U2362-330	Unpublished University of Washington. Contact Lisa Seeb - lseeb@uw.edu
Ots_U2446-123	Unpublished University of Washington. Contact Lisa Seeb - lseeb@uw.edu
Ots_U2514-60	Unpublished University of Washington. Contact Lisa Seeb - lseeb@uw.edu
Ots_U2567-104	Unpublished University of Washington. Contact Lisa Seeb - lseeb@uw.edu
Ots_U2637-32	Unpublished University of Washington. Contact Lisa Seeb - lseeb@uw.edu
Ots_U5051-29	Unpublished University of Washington. Contact Lisa Seeb - lseeb@uw.edu
Ots_U5056-57	Unpublished University of Washington. Contact Lisa Seeb - lseeb@uw.edu
Ots_U5121-34	Unpublished University of Washington. Contact Lisa Seeb - lseeb@uw.edu
Ots_unk526	Unpublished Northwest Fisheries Science Center. Contact Anna Elz - Anna.Elz@noaa.gov
Ots_USMG5-67	Unpublished University of Washington & Washington Department of Fish and Wildlife. Contact Lisa Seeb - lseeb@uw.edu
